# A Musashi-Related Protein is Essential for Gametogenesis in Arabidopsis

**DOI:** 10.1101/579714

**Authors:** Laura A. Moody, Ester Rabbinowitsch, Hugh G. Dickinson, Roxaana Clayton, David M. Emms, Jane A. Langdale

## Abstract

Musashi (Msi) proteins are an evolutionarily conserved group of RNA-binding proteins, required for targeted control of mRNA translation during many important developmental processes in animals. Most notably, Msi proteins play important roles during both spermatogenesis and oogenesis. Msi proteins also exist in plants but these are largely uncharacterized. Here we report the functional characterization of an Arabidopsis Msi ortholog *ABORTED GAMETOPHYTE 2* (*AOG2*), which encodes a protein containing two RNA recognition motifs and an ER-targeting signal. AOG2-GFP translational fusions were localized to the ER in transient assays, suggesting that AOG2 most likely binds to ER-targeted mRNAs. We show that disrupted *AOG2* function leads to a high rate of both ovule and seed abortion, and that homozygous loss of function mutants are embryo lethal. Furthermore, we demonstrate that *AOG2* is required to establish asymmetry during pollen mitosis I, and that loss of *AOG2* function leads to loss of pollen viability. Collectively the results reveal that AOG2 is required for the establishment of polarity and/or the progression of mitosis during gametophyte development in Arabidopsis, and thus Msi-related proteins have an evolutionarily conserved role in gametogenesis in both animals and plants.

**SIGNIFICANCE STATEMENT:** *ABORTED GAMETOPHYTE 2* (*AOG2*) encodes a Musashi-related RNA-binding protein that is required for gametogenesis and embryogenesis in Arabidopsis. *AOG2* is required for the establishment of polarity and/or the progression of mitosis during gametophyte development in Arabidopsis, and thus Musashi-related proteins have an evolutionarily conserved role in gametogenesis in both animals and plants.
