## Supplementary material for "A Musashi-Related Protein is Essential for Gametogenesis in Arabidopsis": Primer Table

### Sheet: Sheet1
Cloning and sequencing primers:
Generation of aog2-1/AOG2 rescue construct
pAOG2FSalI	aaagtcgacTTTCAGCATCGCAACACTTC	Amplification of AOG2 promoter sequence
pAOG2RBamHI	aaaggatccTTTGCTCTGCACACACACACA	Amplification of AOG2 promoter sequence
AOG2StartBamHI	aaaggatccATGCAATCGGATAATGGAAA	Amplification of AOG2 coding sequence
AOG2RinclStopXbaI	aaatctagaTCACCGTGATGGCTCGCCTC	Amplification of AOG2 coding sequence
pAOG2.seqF1	AGGGTTCAATTTGCTTGTGG	Sequencing of AOG2 promoter sequence
pAOG2.seqF2	TTTTTGGCCCTGAGATGAAC	Sequencing of AOG2 promoter sequence
pAOG2.seqF3	TCCGTGTAATAAATGGAAGGGAA	Sequencing of AOG2 promoter sequence
pAOG2.seqR1	TCCGTTTATAGTGTTCCGCTTT	Sequencing of AOG2 promoter sequence
AOG2.seqF1	GGTTGAAGCCAAGAAAGCTG	Sequencing of AOG2 coding sequence
AOG2.seqF2	TGGAGGCTACGGACTTAGGA	Sequencing of AOG2 coding sequence
AOG2.seqF3	TCCTGGAGGAGGAAACAATG	Sequencing of AOG2 coding sequence
AOG2.seqR1	CCTCCTCGGAATCGTAGGTT	Sequencing of AOG2 coding sequence
Generation of AOG2pro:AOG2-GFP reporter construct
pAOG2FSalI	aaagtcgacTTTCAGCATCGCAACACTTC	Amplification of AOG2 promoter sequence
pAOG2RBamHI	aaaggatccTTTGCTCTGCACACACACACA	Amplification of AOG2 promoter sequence
AOG2StartBamHI	aaaggatccATGCAATCGGATAATGGAAA	Amplification of AOG2 coding sequence
AOG2-StopNotI	aaatctagaCCGTGATGGCTCGCCTCTGT	Amplification of AOG2 coding sequence
qPCR primers:
AOG2qPCR_F2	GGGATTGGAGGAGGGGTTC	Real-time PCR amplification of AOG2 (At3g07810) - Forward primer
AOG2qPCR_R2	GCTCGCCTCTGTTTGGTTG	Real-time PCR amplification of AOG2 (At3g07810) - Reverse primer
EF1B_F	ACTTGTACCAGTTGGTTATGGG	Real-time PCR amplification of EF1B (At5g19510) - Forward primer
EF1B_R	CTGGATGTACTCGTTGTTAGGC	Real-time PCR amplification of EF1B (At5g19510) - Reverse primer
UBP6_F	GAAAGTGGATTACCCGCTG	Real-time PCR amplification of UBP6 (At1g51710) - Forward primer
UBP6_R	CTCTAAGTTTCTGGCGAGGAG	Real-time PCR amplification of UBP6 (At1g51710) - Reverse primer
Genotyping primers:
AOG2_LP	TGTGTGTGCTTTTGAATGTGG	Genotyping of T-DNA insertion lines
AOG2_RP	CAGATGCCGAATCTCGTAGAG	Genotyping of T-DNA insertion lines
LBa1	TGGTTCACGTAGTGGGCCATCG	Genotyping of T-DNA insertion lines
AtMSI2_intron_2R	GAAAGGCAGAGAACAGTGAACA	Genotyping of T-DNA insertion lines
